# Identification of a Pathway for Electron Uptake in *Shewanella oneidensis*

**DOI:** 10.1101/2021.01.12.426419

**Authors:** Annette R. Rowe, Farshid Salimijazi, Leah Trutschel, Joshua Sackett, Oluwakemi Adesina, Isao Anzai, Liat H. Kugelmass, Michael H. Baym, Buz Barstow

## Abstract

Extracellular electron transfer (EET) could enable electron uptake into microbial metabolism for the synthesis of complex, energy dense organic molecules from CO_2_ and renewable electricity^1-6^ . EET could do this with an efficiency comparable to H_2_ -oxidation^7,8^ but without the need for a volatile intermediate and the problems it causes for scale up^9^. However, naturally occurring electroactive organisms suffer from a number of technical drawbacks. Correcting these will require extensive knowledge of the genetics and mechanisms of electron uptake. To date, studies of electron uptake in electroactive microbes have focused on shared molecular machinery also used for anaerobic mineral reduction, like the Mtr EET complex in the electroactive microbe *Shewanella oneidensis* MR-1^10-14^. However, this shared machinery cannot explain all features of electron uptake, hindering efforts to engineer electron uptake. To address this, we screened gene disruption mutants for 3,667 genes, representing ≈ 99% of all non-essential genes, from the *S. oneidensis* whole genome knockout collection using a redox dye oxidation assay as a proxy for electron uptake. Confirmation of electron uptake using electrochemical testing allowed us to identify five genes from *S. oneidensis* that are indispensable for electron uptake from a cathode. Knockout of each gene eliminates extracellular electron uptake, yet in 4 of the 5 cases produces no significant defect in electron donation to an anode, highlighting a distinct role for these loci in electron uptake vs. donation. This result highlights an electronic connection between aerobic and anaerobic electron transport chains that allow electrons from the reversible EET machinery to be coupled to different respiratory processes in *S. oneidensis*. Furthermore, we find homologs to these genes across many different genera suggesting that electron uptake by EET coupled to respiration could be a widespread phenomenon. These gene discoveries provide a foundation for studying this phenotype in exotic metal-oxidizing autotrophic microbes. Additionally, we anticipate that the characterization of these genes will allow for the genetic improvement of electron uptake in *S. oneidensis*; and genetically engineering electron uptake into a highly tractable host like *E. coli* to complement recent advances in synthetic CO_2_ fixation^15^.
