## Supplementary material for "Identification of a Pathway for Electron Uptake in *Shewanella oneidensis*": Table S1

### Sheet: Hits - Assay Hits
Feature(s) Disrupted	Locus	Category	Disruption Location(s)	Nominal Location	Fractional Distance	Gene Annotation(s)	Causes Slowing or Failure of AHDSred Oxidation with Fumarate?	Causes Slowing or Failure of AHDSred Oxidation with Nitrate?	Selected for Electrochemical Testing?	Comment
SO_0181	SO_0181	Unknown Function	186,355; 187,318	186355	0.04; 0.89	Hypothetical protein	Y	Y	Y
SO_0302	SO_0302	Unknown Function	308390	308390	0.18	Hypothetical protein	Y	Y	Y
SO_0362	SO_0362	Unknown Function	372129	372129	0.08	Predicted inner membrane protein	Y*	Y*	Y
SO_0400	SO_0400	Unknown Function	414306	414306	0.56	Putative quinol monooxygenase	Y	Y	Y
SO_4765	SO_4765	Unknown Function	518025	518025	0.6	Hypothetical protein	Y*	Y*	Y
SO_4766	SO_4766	Unknown Function	518669	518669	0.09	Unknown	Y*	Y*	Y
SO_0739	SO_0739	Unknown Function	755506	755506	0.1	Unknown	Y	N	Y
SO_0841	SO_0841	Unknown Function	862233	862233	0.64	Bifunctional periplasmic substrate binding protein/cytoplasmic diguanylate cyclase	Y	Y	Y
napG	SO_0847	Terminal Electron Acceptor Reduction	868637	868637	0.46	Periplasmic nitrate reductase ferredoxin component NapG	N	Y	Y
napA	SO_0848	Terminal Electron Acceptor Reduction	871322	871322	0.08	Periplasmic nitrate reductase molybdopterin-binding subunit NapA	Y	Y	Y
SO_0921	SO_0921	Unknown Function	951554	951554	0.51	Hypothetical protein	Y*	Y*	Y
fccA	SO_0970	Terminal Electron Acceptor Reduction	1003058	1003058	0.15	Periplasmic fumarate reductase FccA	Y	N	Y
mtrA	SO_1777	EET	1859237	1859237	0.04	Extracelllular iron oxide respiratory system periplasmic decaheme cytochrome c component MtrA	Y	Y	Y
mtrC	SO_1778	EET	1860958	1860958	0.2	Extracellular iron oxide respiratory system surface decaheme cytochrome c component MtrC	Y	Y	Y
SO_2102	SO_2102	Unknown Function	2199379	2199379	0.19	Putative outer membrane protein of unknown function DUF3570	Y*	Y*	Y
SO_2460	SO_2460	Unknown Function	2579516	2579516	0.61	Hypothetical protein	Y	Y	Y
SO_3660	SO_3660	Unknown Function	3812952	3812952	0.06	Sigma54-dependent transcriptional regulator with PAS sensory domain Fis family	Y	Y	Y
SO_3662	SO_3662	Unknown Function	3815285	3815285	0.36	Inner membrane 4Fe-4S ferredoxin	Y	Y	Y	Mutant was not electrochemically tested due problems recovering from frozen stock, although a deletion mutant was later tested.
SO_4149	SO_4149	Unknown Function	4310395	4310395	0.05	Secreted VCBS domain protein	Y*	Y*	Y
SO_4412	SO_4412	Unknown Function	4606388	4606388	0.74	Protein of unknown function DUF1375	N	Y	Y
cymA	SO_4591	EET	4785897	4785897	0.06	Membrane anchored tetraheme cytochrome c CymA	Y	Y	Y
SO_4813	SO_4813	Unknown Function	4857093	4857093	0.2215	Unknown	Y	Y	Y
SO_A0051	SO_A0051	Unknown Function	5013578	5013578	0.12	Hypothetical protein	Y	N	Y
SO_A0110	SO_A0110	Unknown Function	5059905	5059905	0.0021	Putative lipoprotein	Y	Y	Y
mnmE	SO_0003	Biosynthesis	3935	3935	0.01	tRNA uridine 5-carboxymethylaminomethyl modification system GTPase subunit MnmE	Y	Y
aroE	SO_0040	Biosynthesis	43726	43726	0.01	Shikimate 5-dehydrogenase AroE	Y	Y
SO_0048	SO_0048	Unknown Function	54,977; 55,157	54977	0.54; 0.38	Predicted non-catalytic member of peptidase subfamily M23B	ND	Y
mogA	SO_0065	Terminal Electron Acceptor Reduction	71541	71541	0.76	Molybdenum cofactor biosynthesis protein MogA	Y	Y
ubiC	SO_0131	Respiration	140623	140623	0.03	Chorismate-pyruvate lyase UbiC	Y	Y
moeA	SO_0138	Terminal Electron Acceptor Reduction	145059	145059	0.28	Molybdenum cofactor biosynthesis protein MoeA	N	Y
gspD	SO_0166	Transport and Secretion	172532	172532	0.11	T2aSS secretion system secretin GspD	Y	ND
gspG	SO_0169	Transport and Secretion	177593	177593	0.72	T2aSS secretion system pseudopilus protein GspG	Y	Y
gspM	SO_0175	Transport and Secretion	181871	181871	0.52	T2aSS secretion system inner membrane platform protein GspM	Y	Y
gspN	SO_0176	Transport and Secretion	182788	182788	0.89	T2aSS secretion system protein GspN	Y	Y
phyH	SO_0180	Respiration	184349	184349	0.02	Phytanoyl-CoA dioxygenase PhyH	Y	ND
ccmC	SO_0261	Metalloprotein Maturation	261887	261887	0.11	ABC-type heme export system permease component 2 CcmC	Y	Y
ccmB	SO_0262	Metalloprotein Maturation	262546	262546	0.16	ABC-type heme export system permease component 1 CcmB	Y	Y
ccmI	SO_0265	Metalloprotein Maturation	264790	264790	0.39	Apo-cytochrome c chaperone CcmI	Y	Y
ccmG	SO_0267	Metalloprotein Maturation	267947	267947	0.51	Cytochrome c maturation system membrane anchored thioredoxin CcmG	Y	Y
aroB	SO_0287	Biosynthesis	294603	294603	0.22	3-dehydroquinate synthase AroB	Y	Y
SO_0304	SO_0304	Unknown Function	309677	309677	0.3	Type II restriction endonuclease	Y*	Y*
prpR	SO_0346	Transcriptional Control	353267	353267	0.04	Methycitrate-responsive transcriptional regulator of methylisocitrate utilization PrpR	Y	Y
SO_0362	SO_0362	Unknown Function	373,131; 373,189; 373,191	373131	0.76; 0.80; 0.80	Predicted inner membrane protein	ND	Y
SO_0373, tnpA	SO_0373, SO_0375	Unknown Function	387443	387443	0.298533	Unknown function, ISSod1 transposase TnpA_ISSod1	ND	Y
frdC	SO_0396	Terminal Electron Acceptor Reduction	410130	410130	0.612414	Quinol:fumarate reductase menaquinol-oxidizing subunit FrdC	ND	Y
frdA	SO_0398	Terminal Electron Acceptor Reduction	412313	412313	0.4646	Quinol:fumarate reductase FAD-binding subunit FrdA	ND	Y
SO_0403	SO_0403	Unknown Function	417332	417332	0.02	Predicted outer membrane protein	Y	ND
pilC	SO_0415	Transport and Secretion	430997	430997	0.28	Type IV pilus inner membrane protein PilC	Y	Y
nosD	SO_0486	Transport and Secretion	509973	509973	0.517268	ABC-type copper transport system substrate-binding component NosD	ND	Y
ubiD	SO_0506	Respiration	532486	532486	0.9918	3-octaprenyl-4-hydroxybenzoate carboxy-lyase UbiD	Y	Y
aroQ	SO_0512	Biosynthesis	536563	536563	0.89	3-dehydroquinate dehydratase type II AroQ	Y	Y
SO_0578	SO_0578	Metalloprotein Maturation	603017	603017	-0.0253955	Periplasmic metalloprotease	ND	Y
SO_0588	SO_0588	Transport and Secretion	616312	616312	0.00374649	Small conductance mechanosensitive ion channel protein MscS family	ND	Y
sspA	SO_0611	Stress Response	636901	636901	0.8	Transcpriptional activator SspA	Y	Y
SO_0676	SO_0676	Phage and Transposon Related	694724	694724	0.74	Mu phage uncharacterized protein	Y	Y
dsbD	SO_0696	Metalloprotein Maturation	715,269; 714,960; 715,269	715269	0.40; 0.57	Protein-disulfide reductase DsbD	Y	Y
SO_0719	SO_0719	Nutrient Uptake	736495	736495	0.07	TonB-dependent hemoprotein receptor	Y	Y
SO_0802	SO_0802	Stress Response	815510	815510	0.601029	Multidrug and toxin efflux protein MATE family	ND	Y
phoD	SO_0806	Biosynthesis	818271	818271	0.307475	Ca(2+)-dependent phospholipase D PhoD	ND	Y
macB	SO_0821	Transport and Secretion	836407	836407	0.11	ABC-type macrolide export system bifunctional ATPase and permease component MacB	Y	Y
Between SO_0921 and SO_0922	Between SO_0921 and SO_0922	Unknown Function	951745	951745	NA	Hypothetical protein, dicarboxylate:amino acid:cation symporter DAACS family	ND	Y
SO_0922	SO_0922	Unknown Function	952086	952086	0.17	Dicarboxylate:amino acid:cation symporter DAACS family	N	Y
brnQ	SO_0949	Nutrient Uptake	986114	986114	0.796151	Branched-chain amino acid: cation symporter BrnQ	ND	Y
SO_1003	SO_1003	Unknown Function	1037867	1037867	0.216965	Outer membrane morn variant repeat-containing protein	ND	Y
nuoN	SO_1009	Respiration	1045633	1045633	0.76	NADH-ubiquinone oxidoreductase subunit N NuoN	Y	N
nuoF	SO_1017	Respiration	1055775	1055775	0.7162	NADH-ubiquinone oxidoreductase subunit F NuoF	Y	Y
nuoE	SO_1018	Respiration	1057099	1057099	0.38	NADH-ubiquinone oxidoreductase subunit E NuoE	Y	Y
nuoCD	SO_1019	Respiration	1059011	1059011	0.1	NADH-ubiquinone oxidoreductase subunit CD NuoCD	Y	N
nuoB	SO_1020	Respiration	1059864	1059864	0.01	NADH-ubiquinone oxidoreductase subunit B NuoB	Y	Y
SO_1102	SO_1102	Transport and Secretion	1145131	1145131	0.65724	TonB-dependent receptor	ND	Y
carB	SO_1142	Biosynthesis	1182973	1182973	0.00837469	Carbamoyl-phosphate synthase large subunit CarB	ND	Y
SO_1145	SO_1145	Nutrient Uptake	1189740	1189740	0.25	Magnesium transporter MgtE family	Y	Y
ubiF	SO_1183	Respiration	1227303	1227303	0.98	2-octaprenyl-3-methyl-6-methoxy-14-benzoquinone hydroxylase UbiF	N	Y
SO_1311	SO_1311	Transcriptional Control	1366593	1366593	0.1	Transmembrane transcriptional regulator	Y	Y
rseA	SO_1343	Stress Response	1399990	1399990	0.27	Sigma-E factor negative regulatory protein RseA	Y	Y
pepA	SO_1368	Biosynthesis	1,426,094; 1,425,755; 1,425,804	1426094	0.50; 0.69; 0.73	Cytoplasmic leucine metal-dependent aminopeptidase PepA	ND	N
SO_1375	SO_1375	Metalloprotein Maturation	1432587	1432587	0.05	Thermostable carboxypeptidase 1	Y	Y
SO_1412	SO_1412	Unknown Function	1468685	1468685	0.969109	Outer membrane beta barrel protein	ND	Y
SO_1425	SO_1425	Unknown Function	1484975	1484975	0.01	Outer membrane morn variant repeat-containing protein	Y	Y
SO_4777\tnpA	SO_4777	Phage and Transposon Related	1588699	1588699	0	Unknown function	Y	Y
SO_1522	SO_1522	Nutrient Uptake	1,598,728; 1,598,731	1598728	0.00; 0.00	Lactate transport protein LctP family	ND	Y
pfaA	SO_1602	Biosynthesis	1684146	1684146	0.265438	Omega-3 polyunsaturated fatty acid synthase subunit PfaA	ND	Y
mtrB	SO_1776	EET	1858006	1858006	0.12	Extracellular iron oxide respiratory system outer membrane component MtrB	Y	Y
polB	SO_1820	Biosynthesis	1910185	1910185	0.05	DNA polymerase II PolB	Y	Y
SO_1873	SO_1873	Unknown Function	1970628	1970628	0.495868	Short-chain dehydrogenases/reductases family protein	ND	Y
menA	SO_1910	Biosynthesis	2009165	2009165	0.07	1,4-dihydroxy-2-naphthoate octaprenyltransferase MenA	Y	Y
ybaY	SO_1913	Transport and Secretion	2011768	2011768	0.74	Putative chaperone for general secretion pathway YbaY	Y	Y
fur	SO_1937	Phage and Transposon Related	2042298	2042298	0.23	Transcriptional repressor of iron homeostasis Fur	Y	Y
Between SO_2075 and hisG	Between SO_2075 and SO_2074	Unknown Function	2172152	2172152		Hypothetical protein, ATP phosphoribosyltransferase HisG	ND	Y
hypA	SO_2089	Hydrogen Oxidation	2186005	2186005	0.05	NiFe hydrogenase nickel incorporation protein HypA	N	Y
hypF	SO_2094	Hydrogen Oxidation	2190757	2190757	0.5	NiFe hydrogenase maturation protein HypF	Y	Y
hyaC	SO_2097	Hydrogen Oxidation	2194986	2194986	0.23	Periplasmic [Ni-Fe] hydrogenase cytochrome b subunit HyaC	N	Y
SO_2111	SO_2111	Unknown Function	2210324	2210324	0.889401	Hypothetical protein	ND	Y
SO_2195	SO_2195	Unknown Function	2307743	2307743	0.142857	Inter-alpha-trypsin inhibitor family protein	ND	Y
SO_2197	SO_2197	Unknown Function	2311745	2311745	0.101463	Diguanylate cyclase	ND	Y
gapA	SO_2345	Respiration	2453854	2453854	-0.0455446	Glyceraldehyde-3-phosphate dehydrogenase (NAD+) GapA	ND	Y
SO_2351	SO_2351	Unknown Function	2459575	2459575	0.07	Protein of unknown function UPF0052	Y	Y
ccoS	SO_2358	Respiration	2465215	2465215	0.1034	Cbb3-type cytochrome oxidase assembly protein CcoS	Y	N
ccoI	SO_2359	Respiration	2467506	2467506	0.0625	Cbb3-type cytochrome oxidase-associated copper translocating P-ATPase CcoI	Y	Y
ccoH	SO_2360	Respiration	2467702	2467702	0.95	Cbb3-type cytochrome oxidase assembly protein CcoH	Y	Y
ccoP	SO_2361	Respiration	2469060	2469060	0.18	Cbb3-type cytochrome c oxidase subunit III CcoP	Y	Y
ccoN	SO_2364	Respiration	2471334	2471334	0.12	Cbb3-type cytochrome c oxidase subunit I CcoN	Y	N
Between SO_2540 and SO_2541	Between SO_2540 and SO_2541	Stress Response	2672038	2672038		Two component signal transduction system response regulator, two component signal transduction system response regulator	ND	Y
cysB	SO_2649	Biosynthesis	2786743	2786743	0.21	Transcriptional activator of cys regulon CysB	Y	Y
lys	SO_2671	Phage and Transposon Related	2799069	2799069	0.25	Mu phage endolysin Lys	Y	Y
acs	SO_2743	Biosynthesis	2861979	2861979	0.04	Acetyl-coenzyme A synthetase AcsA	Y	Y
tolA	SO_2749	Transport and Secretion	2871423	2871423	0.14	TolA energy-transducing system inner membrane component TolA	Y	Y
pta	SO_2916	Biosynthesis	3047540	3047540	0.17	Phosphate acetyltransferase Pta	ND	Y
SO_2935	SO_2935	Respiration	3071851	3071851	0.05	Oxidoreductase short-chain dehydrogenase/reductase family	Y	Y
truA	SO_3068	Biosynthesis	3185166	3185166	0.42	tRNA pseudouridine38-40 synthase TruA	Y	Y
aroC	SO_3079	Biosynthesis	3199486	3199486	0.07	Chorismate synthase AroC	Y	Y
SO_3091	SO_3091	Unknown Function	3216016	3216016	0.56	Protein of unknown function DUF58 in aerotolerance operon	Y	Y
cheV	SO_3123	Cell Motility	3251626	3251626	0.12	Chemotaxis signal transduction system response regulator CheV	Y	Y
SO_3261	SO_3261	Biosynthesis	3396959	3396959	0.03	Polysaccharide biosynthesis related-protein	Y	Y
SO_3342	SO_3342	Nutrient Uptake	3489328	3489328	0.76	Homotrimeric cation channel (TRIC) family protein	Y	Y
SO_3539	SO_3539	Unknown Function	3692824	3692824	0.41	Peptidase M28D family	ND	Y
tnpA	SO_3453	Phage and Transposon Related	3,699,539; 3,595,992	3699539	0.53; 0.16	ISSod13 transposase TnpA_ISSod13	ND	Y
SO_3656	SO_3656	Unknown Function	3810604	3810604	0.53	Protein of unknown function DUF3144	Y	ND
SO_3657	SO_3657	Transport and Secretion	3811222	3811222	0.38	Putative amino acid efflux permease RhtB family	Y	ND
SO_3659	SO_3659	Metalloprotein Maturation	3812069	3812069	0.39	Thiol:disulfide interchange protein	Y	ND
Between SO_3660 and SO_3662	Between SO_3660 and SO_3662	Unknown Function	3814769	3814769	NA	Inner membrane 4Fe-4S ferredoxin	Y	Y
fadD	SO_3664	Biosynthesis	3816622	3816622	0.03	Long chain fatty acid CoA ligase FadD	Y	ND
SO_3665	SO_3665	Stress Response	3819909	3819909	0.06	ABC-type multidrug efflux system bifunctional ATPase and permease component	Y	ND
SO_3757	SO_3757	Transcriptional Control	3904721	3904721	0.48	Transcriptional regulator of bicarbonate utilization LysR family	Y	Y
tolC	SO_3904	Transport and Secretion	4052160	4052160	0.45	Global secretion system secretin TolC	Y	Y
nrfA	SO_3980	Terminal Electron Acceptor Reduction	4117240	4117240	0.27	Ammonia-forming nitrite reductase NrfA	N	Y
narP	SO_3982	Terminal Electron Acceptor Reduction	4119752	4119752	0.17	Nitrate/nitrite-responsive two component signal transduction system response regulator NarP	N	Y
ubiB	SO_4201	Respiration	4369798	4369798	0.99	2-polyprenylphenol 6-hydroxylase UbiB	Y	N
tatC	SO_4204	Transport and Secretion	4370628	4370628	0.03	Twin arginine protein translocase system protein TatC	Y	Y
SO_4205	SO_4205	Transport and Secretion	4371430	4371430	0.0633397	Putative periplasmic protein in twin arginine protein translocase system locus	ND	Y
leuA	SO_4236	Biosynthesis	4414368	4414368	0.527423	2-isopropylmalate synthase LeuA	ND	Y
uppP	SO_4274	Stress Response	4453671	4453671	0.44	Undecaprenol diphosphatase UppP	Y	Y
pstC	SO_1723	Transport and Secretion	4470267	4470267	0.820994	ABC-type high affinity phosphate uptake system permease component PstC	ND	Y
SO_4340	SO_4340	Transport and Secretion	4531661	4531661	0.33	Putative transport protein with Tim44-like domain	Y	Y
modC	SO_4446	Terminal Electron Acceptor Reduction	4,636,593; 4,636,670; 4,636,602	4636593	0.66; 0.65; 0.59	ABC-type molybdate uptake system ATPase component ModC	ND	Y
ompR	SO_4633	Stress Response	4828807	4828807	0.06	Osmolarity-responsive two component signal transduction system response regulator OmpR	Y	Y
SO_4647	SO_4647	Stress Response	4842963	4842963	0.115108	Two component signal transduction system response regulator OmpR family	ND	Y
yhiR	SO_4659	Biosynthesis	4858608	4858608	0.1	Exogenous DNA processing protein YhiR	Y	Y
waaC	SO_4678	Biosynthesis	4877339	4877339	0.750719	ADP-heptose-LPS heptosyltransferase WaaC	ND	Y
menF	SO_4713	Biosynthesis	4916865	4916865	0.23	Menaquinone-specific isochorismate synthase MenF	Y	Y
tupC	SO_4721	Nutrient Uptake	4926418	4926418	0.971711	ABC-type tungstate uptake system ATPase component TupC	ND	Y
mobA	SO_4722	Terminal Electron Acceptor Reduction	4926809	4926809	0.652614	Tungstopterin-guanine dinucleotide biosynthesis protein A MobA	ND	Y
hemN	SO_4730	Metalloprotein Maturation	4934309	4934309	0.12	Coproporphyrinogen III oxidase oxygen-independent HemN	N	Y
ccoG	SO_4737	Respiration	4949277	4949277	0.13	Cbb3-type cytochrome oxidase assembly protein CcoG	Y	N
atpC	SO_4746	Respiration	4958327	4958327	0.63	ATP synthase F1 epsilon subunit AtpC	Y	N
SO_A0071	SO_A0071	Transcriptional Control	5027462	5027462	0.75	Hypothetical protein	Y	Y
SO_A0076	SO_A0076	Unknown Function	5029959	5029959	0.0316901	Hypothetical protein. Similar to GP:6009445, and GP:6009445; identified by sequence similarity; putative.	ND	Y
SO_A0106	SO_A0106	Cell Motility	5055578	5055578	0.270122	Methyl-accepting chemotaxis protein	ND	Y
Between SO_A0135 and SO_A0137	Between SO_A0135 and SO_A0137	Unknown Function	5091836	5091836		Unknown function, Unknown function	ND	Y
Between SO_A0162 and SO_A0163	Between SO_A0162 and SO_A0163	Unknown Function	5121390	5121390		ISSod6 transposase, Unknown function	ND	Y

### Sheet: Hits - Functional Breakdown
Category	Count
Terminal e- Acceptor Reduction	11
EET	4
Hydrogen Oxidation	3
Respiration	19
Metalloprotein Maturation	9
Transport and Secretion	17
Biosynthesis	21
Nutrient Uptake	6
Transcriptional Control	4
Stress Response	8
Cell Motility	2
Phage and Transposon Related	5
Unknown Function	41

### Sheet: Hits - Totals
Total	150
